# Single cell analysis of FOXP3 deficiencies in humans and mice unmasks intrinsic and extrinsic CD4^+^ T cell perturbations

**DOI:** 10.1101/2020.07.06.189589

**Authors:** David Zemmour, Louis-Marie Charbonnier, Juliette Leon, Emmanuelle Six, Sevgi Keles, Marianne Delville, Safa Baris, Julien Zuber, Karin Chen, Benedicte Neven, Maria I Garcia-Lloret, Franck Ruemmele, Carlo Brugnara, Nadine Cerf-Bensussan, Frederic Rieux-Laucat, Marina Cavazzana, Isabelle André, Talal A. Chatila, Diane Mathis, Christophe Benoist

## Abstract

*FOXP3* deficiency in humans with IPEX syndrome and mice results in fatal systemic autoimmunity by altering regulatory T cell (Treg) physiology, but actual cellular and molecular mechanisms of disease are unclear, part because Treg surface markers may be unreliable in disease states. We used deep profiling by flow cytometry, population and single-cell RNAseq to analyze Tregs and conventional (Tconv) CD4+ T lymphocytes in cohorts of IPEX patients with a range of genetic lesions, and in *Foxp3*-deficient mice. In all patients and mice, heterogeneous Treg-like cells with an active *FOXP3* locus were observed, some differing very little from normal Tregs, others more distant. Tconv showed no widespread activation or Th bias. The dominant mark was a monomorphic signature equally affecting all CD4^+^ T cells, unexpectedly dampening tumor-Treg and cytokine-signaling modules. In mixed bone marrow chimeras, WT Tregs exerted dominant suppression, normalizing the states of mutant Treg and Tconv, extinguishing the disease signature, and revealing a small gene cluster truly regulated, cell-intrinsically, by FOXP3. These results suggest a two-step pathogenesis model, with therapeutic implications: limited downregulation of a few core Treg genes de-represses a systemic mediator(s), which imprints the disease signature on all T cells, and further dampens Treg function.
