## Supplementary material for "Single cell analysis of FOXP3 deficiencies in humans and mice unmasks intrinsic and extrinsic CD4^+^ T cell perturbations": Table S2

### Sheet: OfficialIPEXsig
Supplementary Table 2 - IPEX signature genes with their average IPEX/HD fold change in Tregs and Tconvs.
	Cohort 01		Cohort 02		IPEX vs HD (Cohort 01 & 02 combined)
GeneSymbol	Cohort01_Treg_IPEXvsHD_FC	Cohort01_Tconv_IPEXvsHD_FC	Cohort02_Treg_IPEXvsHD_FC	Cohort02_Tconv_IPEXvsHD_FC	Average_FC_in_Treg	Average_FC_in_Tconv	Belongs to the Treg signature
AC095055.1	11.0042	9.69608	24.0187	33.9163	17.5114	21.8062
SKIL	12.2282	7.95188	5.06497	5.30399	8.64659	6.62793
RELB	5.86447	4.42744	7.69808	11.9755	6.78127	8.20148
ERMN	4.62504	4.12806	11.0054	4.9808	7.81523	4.55443
GAB2	3.34107	2.93211	8.10342	6.61498	5.72224	4.77354
CD200	5.1952	3.98692	5.20787	5.83806	5.20154	4.91249
LINC02288	5.25569	3.66282	4.33329	6.94139	4.79449	5.3021
ARID5A	3.12289	3.75	3.8187	7.57342	3.4708	5.66171
NFKB2	3.48452	3.13363	4.67	5.96199	4.07726	4.54781
SCML1	4.9547	4.58752	3.30566	3.64253	4.13018	4.11502	yes
WHAMM	3.03109	2.5225	4.9368	5.58933	3.98395	4.05591
RHBDD2	3.85147	2.43823	5.45279	3.70453	4.65213	3.07138
NDUFV2	3.46852	3.40985	4.73019	3.71941	4.09936	3.56463
SNX9	3.9202	2.94594	4.62271	3.67516	4.27145	3.31055
TMEM57	3.2786	3.43413	3.58548	4.69721	3.43204	4.06567
PPP4R1L	2.26305	3.73218	3.004	5.32377	2.63352	4.52797
SPON1	3.86674	3.16485	3.18515	4.04322	3.52595	3.60403
ZEB1	2.59829	2.97312	3.55547	4.91836	3.07688	3.94574
NDUFAF5	2.98168	2.92751	4.33919	3.78912	3.66044	3.35831
HIF1A	3.07394	3.17297	3.58312	4.17243	3.32853	3.6727
PFKFB3	3.87004	2.60281	3.32831	3.82888	3.59917	3.21584
PPP1R16B	3.27882	1.96893	4.20024	3.48325	3.73953	2.72609
HABP4	2.16363	2.50713	3.45075	4.65306	2.80719	3.58009
TP53BP2	2.11714	2.77004	3.45106	4.37485	2.7841	3.57245
HIVEP1	3.14054	3.01498	2.78279	3.64722	2.96167	3.3311
ZNF326	2.24678	2.73823	3.87489	3.44843	3.06083	3.09333
CTNND1	2.06178	2.70077	2.73021	4.68357	2.396	3.69217
ZNF827	3.45776	2.47912	3.00094	3.05373	3.22935	2.76642
AC105429.1	1.83056	2.73201	1.92233	5.39935	1.87645	4.06568
DCTN6	2.71969	2.42155	3.36085	3.32559	3.04027	2.87357
AC090181.3	2.06491	2.94366	3.11014	3.4527	2.58753	3.19818
RAB30	2.45996	3.91855	1.69661	3.43636	2.07828	3.67745
USP30	2.71183	2.43044	3.02296	2.77399	2.8674	2.60222
RANGAP1	2.45538	2.27175	3.18897	2.92019	2.82218	2.59597
CHD1	2.43594	2.51002	2.6734	3.17145	2.55467	2.84074
ZNF496	3.07877	2.68948	1.22253	3.76511	2.15065	3.22729
FGFR1	3.62804	2.03485	3.84128	1.05834	3.73466	1.5466
TBC1D15	2.41061	2.52524	2.53016	2.96584	2.47038	2.74554
KRAS	2.00035	2.69541	1.8753	3.73933	1.93783	3.21737
KLHL5	2.15142	2.02204	3.46117	2.66629	2.8063	2.34417
THUMPD2	2.09572	2.89867	2.26776	2.95034	2.18174	2.92451
AC015813.1	1.69453	2.53219	2.38614	3.59808	2.04034	3.06514
CNOT6L	2.37387	2.24239	2.85859	2.60859	2.61623	2.42549
ITPRIP	2.37136	3.01376	1.52065	3.15753	1.946	3.08564
HIP1R	2.48505	2.49851	2.29051	2.73793	2.38778	2.61822
SYAP1	2.85984	2.03236	2.71545	2.38497	2.78765	2.20866
ULK1	2.7875	1.99878	2.49922	2.65003	2.64336	2.32441
EPB41L4A-AS1	2.32762	2.1801	2.72203	2.69576	2.52483	2.43793
LRRC8B	1.8053	2.4309	3.09204	2.46529	2.44867	2.44809
MAP3K2	2.48874	2.26197	2.52149	2.51378	2.50511	2.38788
ZUFSP	1.84125	2.31964	3.07575	2.46575	2.4585	2.39269
FTH1	2.32461	1.77009	2.75143	2.83579	2.53802	2.30294
RPRD1B	2.13943	2.39539	2.45236	2.67708	2.29589	2.53623
RB1CC1	2.55263	2.78197	1.94223	2.31343	2.24743	2.5477
CHD2	2.26269	2.24594	2.42858	2.6365	2.34563	2.44122
TTC7A	2.214	2.53396	2.13879	2.64532	2.1764	2.58964
BRD1	2.75753	2.24405	2.31976	2.20374	2.53864	2.2239
MYH10	2.06567	2.04674	2.54331	2.86077	2.30449	2.45376
AGFG1	2.64862	2.03556	2.58005	2.11962	2.61433	2.07759
STK17A	2.49747	2.39039	1.83871	2.61163	2.16809	2.50101	yes
CEP95	2.29855	2.555	2.04549	2.42471	2.17202	2.48986
PIK3IP1	1.9443	2.21631	2.23693	2.90381	2.09061	2.56006
RNF11	2.58527	1.83095	3.43649	1.44662	3.01088	1.63879
DCP1A	2.16655	2.1258	2.34351	2.51561	2.25503	2.3207
DENND6A	2.40484	1.94901	2.26028	2.52776	2.33256	2.23838
MTCH1	2.06579	1.87682	2.49502	2.65844	2.28041	2.26763
RICTOR	2.06603	2.17596	2.47257	2.33835	2.2693	2.25716
EIF1B	2.06894	2.11308	2.39296	2.476	2.23095	2.29454
NUP98	1.99067	2.09313	2.18685	2.7627	2.08876	2.42791
CSTF2	2.2539	2.33765	2.28787	2.15116	2.27089	2.2444
ARNTL	1.92937	1.58552	2.75905	2.7519	2.34421	2.16871
CSNK1D	2.0183	1.99431	2.55122	2.44609	2.28476	2.2202
RPS6KB1	2.33549	2.0422	2.32627	2.28913	2.33088	2.16567
PTPRE	1.4263	2.21327	2.33491	2.99072	1.8806	2.602
TNKS2	2.17314	2.00026	2.25034	2.52077	2.21174	2.26051
STAT3	2.18261	1.97492	2.51439	2.23263	2.3485	2.10377
GMEB2	1.66198	2.25775	2.51469	2.45703	2.08833	2.35739
KDM2A	2.06663	1.89287	2.40354	2.50113	2.23508	2.197
CHD7	2.22237	2.09489	2.3279	2.20632	2.27514	2.15061	yes
RANBP2	2.2549	2.05565	2.06731	2.47157	2.16111	2.26361
MED23	2.02935	1.84552	2.3573	2.54803	2.19333	2.19677
SEPSECS	1.61664	2.43196	2.37763	2.34766	1.99713	2.38981
RIOK3	1.77396	2.08891	2.68305	2.17596	2.2285	2.13243
SUPV3L1	1.87663	2.08813	2.60089	2.14758	2.23876	2.11785
SLC9A8	2.11102	2.09705	1.83438	2.61374	1.9727	2.35539
BPGM	2.04406	2.67054	1.38516	2.54404	1.71461	2.60729
STRAP	2.19445	2.01804	2.20611	2.21603	2.20028	2.11703
SFXN1	1.96508	2.13557	2.11208	2.39167	2.03858	2.26362
TMEM2	2.24463	1.87832	2.37865	2.06258	2.31164	1.97045
YPEL2	1.24786	2.93269	1.50699	2.87332	1.37743	2.90301	yes
SYTL3	2.01301	0.879894	3.8313	1.83413	2.92216	1.35701
MED14	2.25474	2.04374	2.05247	2.17042	2.15361	2.10708
YARS	1.87191	2.10735	2.03633	2.48828	1.95412	2.29781
MED13	1.84217	1.83969	2.38462	2.38909	2.1134	2.11439
GNA13	2.38413	1.42716	2.7028	1.93173	2.54347	1.67944
ATXN1L	1.70386	1.74198	2.36601	2.59158	2.03493	2.16678
PROSER1	1.91406	1.96126	2.51325	1.98669	2.21365	1.97397
SOS2	2.34601	1.74293	1.94312	2.3343	2.14457	2.03861	yes
PLEKHM2	2.09884	2.09257	2.39409	1.77987	2.24646	1.93622
FRS2	1.94674	2.20433	1.76282	2.44919	1.85478	2.32676
YAF2	2.1786	2.03534	2.09741	2.04822	2.138	2.04178
IDS	2.01254	1.57526	2.47801	2.28411	2.24527	1.92969
CIB1	1.83617	1.61777	2.4051	2.48975	2.12063	2.05376
CASP8	1.60907	1.87237	2.46011	2.37572	2.03459	2.12405
TOGARAM1	1.97351	2.09587	1.95239	2.28952	1.96295	2.19269
CRY1	2.42187	2.37476	1.5957	1.8477	2.00879	2.11123
SDCBP	2.185	1.67589	2.55332	1.77881	2.36916	1.72735
CIR1	2.17615	2.02379	2.09814	1.89127	2.13715	1.95753
PCGF5	1.8667	1.60119	2.36827	2.33215	2.11749	1.96667
TRAF3	1.79377	2.40699	1.61294	2.31701	1.70335	2.362
RIF1	2.19623	2.18715	1.56038	2.09833	1.8783	2.14274
LUC7L2	2.05506	1.69955	2.02288	2.25534	2.03897	1.97744
PSMD12	1.85198	1.80382	2.1231	2.24464	1.98754	2.02423
SETD1B	1.6768	2.17087	1.72286	2.44399	1.69983	2.30743
YIPF5	2.19938	2.15499	1.818	1.77888	2.00869	1.96694
NUP153	1.75927	2.06585	1.81087	2.29617	1.78507	2.18101
EML4	1.85986	1.43724	2.33423	2.28885	2.09705	1.86305
UBE2B	1.98599	1.85104	1.87314	2.20167	1.92956	2.02635
PHF10	1.56242	1.95068	2.06764	2.3235	1.81503	2.13709
GNAS	1.777	1.76736	2.18283	2.15226	1.97991	1.95981
CTBS	1.56925	1.98234	2.27198	2.04515	1.92062	2.01374
USP19	1.52825	2.07228	1.68344	2.57986	1.60585	2.32607
DHX36	1.59098	1.85005	2.07769	2.33644	1.83434	2.09325
FAM214A	1.26176	2.03504	1.80298	2.73317	1.53237	2.3841
ZNF791	1.82108	2.03471	2.03	1.9451	1.92554	1.9899
ZNF362	1.69259	1.61235	2.41843	2.06904	2.05551	1.84069
ATF4	1.95007	1.69088	2.09265	2.04138	2.02136	1.86613
N4BP1	1.68874	1.6867	2.11252	2.28177	1.90063	1.98423
CWF19L1	1.78892	1.77588	2.0407	2.1232	1.91481	1.94954
HSPA14	1.98076	2.09505	2.02196	1.62956	2.00136	1.86231
USF3	2.13392	1.82936	1.76212	1.99953	1.94802	1.91445
DDX6	1.67283	1.96259	1.94054	2.10804	1.80668	2.03532
R3HDM4	1.52679	1.8388	1.84966	2.46667	1.68823	2.15274
TAB3	1.99391	1.38906	2.53903	1.73798	2.26647	1.56352
NUP58	1.77711	1.64826	1.8206	2.40927	1.79885	2.02877
TTC21B	1.69941	1.61844	2.05031	2.28268	1.87486	1.95056
ZNF292	1.83783	2.02026	1.78726	1.97753	1.81254	1.99889
ARMC8	1.66723	1.87785	1.99075	2.07847	1.82899	1.97816
HERC1	1.76952	1.91813	1.92629	1.98498	1.8479	1.95156
AP1G1	1.77917	1.73616	1.96407	2.10961	1.87162	1.92289
RIPK1	1.34278	1.85731	2.03939	2.34803	1.69109	2.10267
HNRNPD	1.8292	1.84859	1.94082	1.96292	1.88501	1.90575
OTUD5	1.80842	1.56093	1.96309	2.24507	1.88576	1.903
NECAP1	1.61314	1.82514	1.93546	2.19916	1.7743	2.01215
WDR48	2.19872	2.00538	1.65966	1.69085	1.92919	1.84811
COX4I1	1.67201	1.64002	2.00271	2.23399	1.83736	1.937
SMCR8	1.42894	2.04961	1.58437	2.48401	1.50665	2.26681
APPL2	1.83678	2.01361	1.62504	2.06742	1.73091	2.04051
DNAJB14	2.04049	1.9594	1.77832	1.76156	1.90941	1.86048
USP3	1.69003	1.72629	1.88396	2.23299	1.78699	1.97964
PRRC2C	1.71124	1.69633	1.9093	2.19132	1.81027	1.94382
MAPK8	1.91735	1.91329	1.71813	1.95406	1.81774	1.93368
PRPF40A	1.79599	1.9252	1.84221	1.93612	1.8191	1.93066
ANGEL2	1.72573	1.573	2.08135	2.11201	1.90354	1.8425
DIABLO	1.79961	1.67744	1.96698	2.04353	1.8833	1.86048
INO80D	1.8709	1.87221	1.80054	1.93769	1.83572	1.90495
SFPQ	1.77095	1.80895	1.7943	2.09455	1.78262	1.95175
BIRC2	1.5345	2.22791	1.42975	2.26593	1.48212	2.24692
GDE1	2.10696	1.46165	2.45445	1.43432	2.28071	1.44798
SIN3A	1.63967	1.54217	1.88917	2.36442	1.76442	1.95329
PLEKHA2	2.12309	1.49156	1.93802	1.87526	2.03055	1.68341
TTTY15	1.86881	1.71088	1.98522	1.8558	1.92701	1.78334
CHD6	1.84174	1.62296	1.77882	2.17426	1.81028	1.89861
MTMR12	1.48939	1.47821	2.1917	2.25406	1.84055	1.86614
MORF4L1	2.02505	1.73859	1.80707	1.84151	1.91606	1.79005
RLIM	1.80478	1.8058	1.73502	2.06649	1.7699	1.93614
USP14	1.86949	1.68783	2.00327	1.81684	1.93638	1.75234
PIK3C2A	2.01131	1.89971	1.5273	1.93474	1.7693	1.91722
ZMYM2	1.91712	1.69524	2.12044	1.62538	2.01878	1.66031
SSH2	1.62777	2.07121	1.57663	2.0779	1.6022	2.07455
GOLT1B	1.67225	2.04954	1.61861	1.97288	1.64543	2.01121
BAZ2A	1.68984	1.61888	1.85651	2.14437	1.77317	1.88162
SAR1A	2.11349	1.79426	1.85585	1.53184	1.98467	1.66305
GPCPD1	1.74597	1.96404	1.5366	2.04293	1.64128	2.00348
MRPL47	1.79074	1.52673	2.14839	1.81678	1.96957	1.67175
DYNC1LI2	1.81934	1.6503	2.03409	1.77492	1.92672	1.71261
IREB2	1.68592	1.64697	2.07032	1.87523	1.87812	1.7611
FOXO1	1.68338	1.83055	1.69018	2.07269	1.68678	1.95162
FBXO7	1.642	1.60487	2.2417	1.78373	1.94185	1.6943
DDX24	1.80896	1.66383	1.88742	1.89216	1.84819	1.77799
RYK	1.59502	1.69248	1.67887	2.28256	1.63694	1.98752
RWDD1	1.76369	1.47683	2.17429	1.82354	1.96899	1.65019
LMBR1L	1.43909	1.81224	1.91988	2.0645	1.67949	1.93837
DCUN1D1	1.80612	1.60989	2.04185	1.74707	1.92398	1.67848
NUP54	1.87743	1.90306	1.6339	1.76752	1.75566	1.83529
NAA25	1.69967	1.97148	1.73174	1.77883	1.71571	1.87515
CDC42SE2	1.74935	1.60902	2.11024	1.70853	1.9298	1.65877
ARPP19	1.84126	1.71058	1.77262	1.85085	1.80694	1.78072
SRSF10	1.73493	1.92108	1.63971	1.87536	1.68732	1.89822
KLF7	1.26401	1.97896	1.51711	2.3873	1.39056	2.18313
RBBP6	1.45811	1.85882	1.63554	2.19155	1.54682	2.02518
STAM	1.07726	2.0061	1.82346	2.20893	1.45036	2.10751	yes
SEC16A	1.62706	1.66956	1.85806	1.9467	1.74256	1.80813
ZNF655	1.52016	1.73331	1.85007	1.98395	1.68512	1.85863
HNRNPH3	1.76326	1.49305	1.93146	1.8964	1.84736	1.69472
HSPA9	1.88963	1.58557	1.76977	1.83816	1.8297	1.71187
TSPAN3	1.58011	1.95134	1.59456	1.95686	1.58733	1.9541
YTHDC2	1.49493	1.94503	1.71742	1.92543	1.60618	1.93523
ZNF3	1.66391	2.09821	1.49	1.82962	1.57696	1.96392
SARAF	1.58645	1.5992	1.91119	1.96393	1.74882	1.78156
FBXO3	1.59739	1.90357	1.69726	1.86202	1.64732	1.88279
SNRNP200	1.65179	1.40405	2.06089	1.93948	1.85634	1.67177
DLD	1.79859	1.86294	1.85135	1.5334	1.82497	1.69817
INPP5K	1.78281	1.89585	1.5984	1.7608	1.69061	1.82833
KAT6A	1.81406	1.60845	1.79236	1.82219	1.80321	1.71532
S1PR1	1.58031	1.5373	2.04649	1.86822	1.8134	1.70276
PCIF1	1.37072	1.50672	1.98885	2.16091	1.67979	1.83381
USP16	1.84198	1.6796	1.89173	1.60723	1.86686	1.64341
USP11	1.48804	1.69897	1.6351	2.18652	1.56157	1.94275
BZW1	1.90941	1.60059	1.81716	1.67727	1.86328	1.63893
SPIN1	2.44629	1.516	1.61952	1.41311	2.0329	1.46456
YME1L1	1.88732	1.50877	1.93367	1.65856	1.9105	1.58366
HEATR1	2.12785	1.66663	1.4181	1.7751	1.77297	1.72087
MTMR1	1.40856	1.70402	1.6109	2.23345	1.50973	1.96873
PIKFYVE	1.61309	1.40428	2.21125	1.72605	1.91217	1.56516
ZNF687	1.8731	1.7482	1.46876	1.86013	1.67093	1.80417
MDC1	1.73146	1.441	1.77499	1.99913	1.75323	1.72007
LIMK2	1.44635	1.60669	1.78307	2.09737	1.61471	1.85203
FBLN7	2.07116	1.59471	1.87925	1.38791	1.97521	1.49131
POMP	1.76611	1.7406	1.59317	1.83086	1.67964	1.78573
IST1	1.71577	1.6558	1.77725	1.75949	1.74651	1.70764
SUPT5H	1.80154	1.49616	1.79989	1.80533	1.80071	1.65075
SNHG1	1.74799	1.7226	1.59293	1.81157	1.67046	1.76708
CD6	1.62376	1.59949	1.79993	1.82442	1.71184	1.71196
TACC1	1.79312	1.47584	1.9422	1.63545	1.86766	1.55565
SREK1	1.64853	1.68726	1.76961	1.73334	1.70907	1.7103
STAU1	2.00303	1.59991	1.60954	1.61078	1.80629	1.60535
SCAF8	1.59065	1.76857	1.62187	1.84153	1.60626	1.80505
PDE3B	1.51705	1.93591	1.39105	1.97769	1.45405	1.9568
GCN1	1.58523	1.63835	1.81291	1.76014	1.69907	1.69924
ILF3	1.77429	1.76965	1.50234	1.73476	1.63831	1.7522
YTHDC1	1.49274	1.75916	1.80281	1.71296	1.64777	1.73606
KANSL3	1.48667	1.48986	1.88006	1.89586	1.68336	1.69286
SEC22C	1.63616	1.50867	2.00965	1.58564	1.8229	1.54716
ENTPD4	1.56896	1.8405	1.61247	1.70562	1.59071	1.77306
NUCKS1	1.42235	1.43715	1.77301	2.07237	1.59768	1.75476
RBM3	1.74998	1.39443	1.85762	1.69643	1.8038	1.54543
FBXO21	1.56133	1.63976	1.65349	1.79702	1.60741	1.71839
NKTR	1.48814	1.5159	1.74984	1.87933	1.61899	1.69762
KDM5C	1.5375	1.69774	1.63711	1.75959	1.58731	1.72866
SLC25A44	1.53303	1.74095	1.70044	1.65452	1.61674	1.69773
TOPORS	1.42455	1.75398	1.71249	1.73288	1.56852	1.74343
RNF4	1.62238	1.60435	1.74475	1.64781	1.68357	1.62608
SRSF11	1.59107	1.68867	1.54722	1.78494	1.56915	1.7368
LRRC40	1.64881	1.89494	1.47819	1.58477	1.5635	1.73985
CEBPZ	1.77738	1.70602	1.57857	1.53001	1.67797	1.61802
SETD2	1.80544	1.66406	1.44216	1.6786	1.6238	1.67133
NDUFAF6	1.56092	1.95301	1.20108	1.87384	1.381	1.91343
PATL1	1.86487	1.37147	1.65845	1.68461	1.76166	1.52804
UBXN4	1.48726	1.5052	1.83861	1.74577	1.66293	1.62548
SELENOT	1.68574	1.48516	1.79707	1.60448	1.74141	1.54482
KIAA1109	1.78246	1.42396	1.83874	1.5052	1.8106	1.46458
MFSD11	1.43525	1.4831	2.08784	1.53841	1.76155	1.51075
MATR3	1.71198	1.65562	1.67104	1.50575	1.69151	1.58069
FAM126B	1.49408	1.68495	1.72954	1.63227	1.61181	1.65861
PSMC2	1.6256	1.63742	1.82917	1.4399	1.72739	1.53866
SNHG8	1.53007	1.38117	1.79338	1.81642	1.66172	1.59879
TFDP2	1.70452	1.7057	1.30556	1.80259	1.50504	1.75414
SPATA13	1.44685	1.58794	1.78359	1.67561	1.61522	1.63178
DERL2	1.65128	1.6148	1.72928	1.4984	1.69028	1.5566
BOD1L1	1.46492	1.53124	1.73112	1.76303	1.59802	1.64714
NUP133	1.43972	1.66548	1.54922	1.82916	1.49447	1.74732
CHD8	1.38042	1.54055	1.81876	1.71658	1.59959	1.62857
C9orf78	1.63688	1.27052	1.75213	1.79041	1.6945	1.53046
SLC25A3	1.60465	1.5792	1.73819	1.51952	1.67142	1.54936
SAP30BP	1.70908	1.60782	1.6215	1.5023	1.66529	1.55506
COPB1	1.56665	1.53466	1.70735	1.61456	1.637	1.57461
SUPT6H	1.47462	1.44702	1.59322	1.90696	1.53392	1.67699
UFD1	1.4531	1.46625	1.91637	1.58107	1.68473	1.52366
WAC	1.69101	1.61052	1.55194	1.54132	1.62148	1.57592
NDUFS3	1.60976	1.63793	1.68272	1.45378	1.64624	1.54585
PCM1	1.45485	1.77035	1.55404	1.60396	1.50444	1.68716
GOLGB1	1.50009	1.49985	1.66664	1.71028	1.58337	1.60507
AGO2	1.38237	1.49752	1.6696	1.80327	1.52598	1.65039
ATG3	1.58139	1.48653	1.62367	1.65664	1.60253	1.57158
CIRBP	1.59234	1.29426	1.75105	1.69756	1.6717	1.49591
ZNF654	1.57295	2.27096	1.03379	1.42112	1.30337	1.84604
AREL1	1.62247	1.41444	1.73845	1.51831	1.68046	1.46637
BRWD1	1.35434	1.77052	1.49322	1.63499	1.42378	1.70275
NUP214	1.65826	1.41655	1.5176	1.65725	1.58793	1.5369
C12orf65	1.37418	1.51771	1.50019	1.84897	1.43719	1.68334
PHC3	1.3909	1.59244	1.52599	1.73075	1.45844	1.6616
CDK5RAP1	1.36343	1.49195	1.52334	1.8607	1.44339	1.67633
CS	1.46147	1.43793	1.54946	1.77244	1.50546	1.60519
THAP7	1.41466	1.35971	1.6945	1.723	1.55458	1.54135
CHAMP1	2.00159	1.49553	1.58009	1.10063	1.79084	1.29808
CNOT9	1.36004	1.34429	1.68857	1.7841	1.5243	1.5642
SLC30A7	1.69263	1.60445	1.47824	1.38684	1.58543	1.49565
PRRC2B	1.53707	1.47288	1.60906	1.53331	1.57307	1.50309
COMMD2	1.57872	1.54462	1.43312	1.57472	1.50592	1.55967
DICER1	1.25388	1.80306	1.39623	1.63832	1.32505	1.72069
PRPF4B	1.45503	1.66825	1.37227	1.57059	1.41365	1.61942
ELP2	1.33103	1.46417	1.56378	1.67648	1.44741	1.57033
MTMR14	1.42167	1.50136	1.38398	1.72612	1.40283	1.61374
USP7	1.41228	1.51655	1.49175	1.60124	1.45202	1.55889
GRAMD1A	1.22836	1.48511	1.38558	1.914	1.30697	1.69955
ANXA7	1.38268	1.29861	1.6879	1.6239	1.53529	1.46125
TBRG1	1.30251	1.52188	1.58766	1.57081	1.44509	1.54635
BBX	1.30807	1.45336	1.54721	1.66976	1.42764	1.56156
POLR2A	1.34581	1.37076	1.5936	1.66376	1.4697	1.51726
ADAR	1.26569	1.39457	1.61285	1.69627	1.43927	1.54542
PSMD11	1.53331	1.57216	1.43518	1.42404	1.48425	1.4981
GNL3	1.45438	1.61632	1.25703	1.59588	1.3557	1.6061
CSNK1A1	1.47986	1.4708	1.47661	1.42999	1.47823	1.4504
OXA1L	1.35254	1.27336	1.47705	1.733	1.4148	1.50318
RNF7	1.47723	1.24411	1.59933	1.48707	1.53828	1.36559
PHF3	1.35344	1.72323	1.21603	1.50266	1.28473	1.61295
C11orf58	1.31783	1.2974	1.64188	1.53116	1.47985	1.41428
YY1AP1	1.39745	1.50776	1.43239	1.38911	1.41492	1.44844
USP24	1.34255	1.47561	1.30632	1.59147	1.32443	1.53354
DNHD1	1.22795	1.40188	1.43335	1.65138	1.33065	1.52663
PSMA1	1.39747	1.44138	1.34119	1.53044	1.36933	1.48591
SF3B1	1.40327	1.56834	1.32666	1.38788	1.36496	1.47811
MED15	1.12938	1.43836	1.51749	1.59758	1.32344	1.51797
NCBP1	1.49576	1.31484	1.36493	1.44724	1.43035	1.38104
SNW1	1.48087	1.29474	1.41649	1.41906	1.44868	1.3569
KPNA6	1.26337	1.5718	1.31475	1.41874	1.28906	1.49527
COA1	1.25495	1.53055	1.22346	1.51254	1.23921	1.52154
DEDD	1.35145	1.28481	1.52482	1.34949	1.43814	1.31715
LSM14A	1.34028	1.38734	1.3735	1.40842	1.35689	1.39788
DAZAP2	1.31876	1.08805	1.71693	1.37432	1.51784	1.23119
TIMM10B	1.33692	1.36982	1.25385	1.45184	1.29538	1.41083
EWSR1	1.32899	1.1618	1.53256	1.33807	1.43078	1.24993
SON	1.31957	1.1893	1.34317	1.47693	1.33137	1.33311
XPO6	1.29297	1.42631	1.15976	1.42757	1.22636	1.42694
TPP2	1.21094	1.52756	1.05163	1.4999	1.13129	1.51373
NLRP1	1.16412	1.39358	1.13017	1.56385	1.14714	1.47871
DCAF16	1.0679	1.43606	1.22834	1.42283	1.14812	1.42944
TCF12	0.691008	0.840829	0.669331	0.760265	0.68017	0.800547
SSR1	0.818465	0.657481	0.75752	0.63972	0.787993	0.6486
MTG1	0.77527	0.737176	0.64758	0.692645	0.711425	0.71491
ATF6B	0.732687	0.729553	0.634011	0.743443	0.683349	0.736498
PSMC5	0.763733	0.597062	0.791601	0.687185	0.777667	0.642123
ZDHHC16	0.617531	0.606059	0.909061	0.698442	0.763296	0.65225
SNRPD3	0.701148	0.744426	0.600639	0.714776	0.650894	0.729601
SERINC3	0.685018	0.767057	0.679043	0.628904	0.682031	0.697981
GGA1	0.783728	0.658259	0.649482	0.65636	0.716605	0.65731
PACSIN2	0.809907	0.657119	0.751943	0.486352	0.780925	0.571736
C4orf3	0.667342	0.652368	0.79104	0.591613	0.729191	0.621991
CFAP97	0.65951	0.565732	0.709622	0.745484	0.684566	0.655608
AC008555.5	0.651009	0.664163	0.619148	0.741208	0.635079	0.702685
AP2M1	0.712329	0.639054	0.75779	0.563508	0.73506	0.601281
MEAF6	0.745776	0.721581	0.638917	0.543093	0.692346	0.632337
ATP6AP1	0.660906	0.567581	0.735007	0.66655	0.697957	0.617066
KCNAB2	0.692149	0.639823	0.645111	0.648728	0.66863	0.644275
CHCHD3	0.73276	0.661738	0.622604	0.604067	0.677682	0.632903
ANAPC4	0.639209	0.751214	0.546586	0.67049	0.592898	0.710852
ZCCHC7	0.612827	0.700908	0.619473	0.661456	0.61615	0.681182
HP1BP3	0.651267	0.594883	0.634153	0.667812	0.64271	0.631347
BRK1	0.705184	0.607364	0.674098	0.519941	0.689641	0.563653
BIN1	0.628457	0.612273	0.644815	0.611418	0.636636	0.611845
GSDMB	0.629932	0.686862	0.559443	0.611706	0.594687	0.649284
CCT7	0.649233	0.620285	0.628591	0.580926	0.638912	0.600605
CLDN15	0.560766	0.449649	0.782447	0.623787	0.671607	0.536718
PUDP	0.468467	0.8984	0.427915	0.607711	0.448191	0.753055
PHF14	0.680075	0.64445	0.625392	0.441177	0.652734	0.542814
SELENOH	0.560001	0.634221	0.629831	0.566053	0.594916	0.600137
ACAT1	0.605151	0.57243	0.557709	0.644897	0.58143	0.608664
ARPC4	0.576857	0.592297	0.685849	0.524133	0.631353	0.558215
TLN1	0.623041	0.570282	0.634295	0.543459	0.628668	0.556871
TMSB4X	0.597293	0.596866	0.623193	0.547443	0.610243	0.572154
LMAN2	0.583453	0.523128	0.729365	0.518105	0.656409	0.520616
SLC50A1	0.717455	0.553246	0.628114	0.455171	0.672784	0.504209
CCS	0.620679	0.658567	0.545854	0.509635	0.583266	0.584101
CFDP1	0.580721	0.596856	0.522431	0.613514	0.551576	0.605185
TEX264	0.541312	0.553849	0.678496	0.518822	0.609904	0.536335
UBN2	0.841289	0.587047	0.45224	0.41111	0.646765	0.499078
VRK3	0.618871	0.518493	0.601655	0.542359	0.610263	0.530426
NDUFAF3	0.566192	0.542717	0.610107	0.547843	0.588149	0.54528
TADA3	0.704013	0.545289	0.542976	0.444785	0.623495	0.495037
LRRC14	0.599776	0.567058	0.623971	0.424763	0.611874	0.49591
MPRIP	0.666416	0.542356	0.530357	0.47494	0.598387	0.508648
CARD11	0.590018	0.49733	0.62372	0.501071	0.606869	0.4992
LSM4	0.570955	0.531497	0.588966	0.512678	0.57996	0.522087
TBCA	0.590278	0.535635	0.624979	0.453016	0.607629	0.494326
CARD16	0.478584	0.52154	0.630417	0.565274	0.5545	0.543407	yes
CFL1	0.574666	0.482006	0.631288	0.47706	0.602977	0.479533
DHPS	0.55561	0.521665	0.464365	0.608102	0.509988	0.564883
MEA1	0.565099	0.509401	0.558112	0.504634	0.561606	0.507017
THEM4	0.498839	0.621064	0.47745	0.535361	0.488144	0.578213
PPP1R11	0.813508	0.457538	0.449569	0.404318	0.631538	0.430928
ZBTB40	0.545348	0.599486	0.438214	0.539911	0.491781	0.569699
FAM13A	0.575013	0.581561	0.487615	0.472649	0.531314	0.527105
ABI2	0.639559	0.560293	0.446748	0.463451	0.543154	0.511872
STAT2	0.554817	0.572721	0.524801	0.445068	0.539809	0.508894
CYB561D2	0.526697	0.429133	0.608839	0.522179	0.567768	0.475656
STAT6	0.537304	0.54724	0.454688	0.545765	0.495996	0.546503
SIGIRR	0.518499	0.55061	0.545687	0.464577	0.532093	0.507594
STX7	0.544197	0.590857	0.491908	0.443706	0.518052	0.517282
MYL12A	0.594915	0.444919	0.614787	0.414467	0.604851	0.429693
NUP210	0.543271	0.591872	0.418351	0.507833	0.480811	0.549852
PQLC3	0.423678	0.504633	0.616228	0.516481	0.519953	0.510557
PSD4	0.492136	0.636322	0.471936	0.457333	0.482036	0.546828
NIPAL3	0.611072	0.523218	0.487012	0.427691	0.549042	0.475455
POLR3GL	0.491663	0.548277	0.560134	0.44874	0.525898	0.498508
MCTS1	0.59656	0.525795	0.4429	0.480396	0.51973	0.503095
BST2	0.457691	0.493707	0.526223	0.564865	0.491957	0.529286
VAMP8	0.537158	0.474308	0.555153	0.465885	0.546155	0.470096
GPS1	0.564535	0.558752	0.508888	0.39707	0.536712	0.477911
NDUFB5	0.529962	0.491244	0.63766	0.37002	0.583811	0.430632
POLR2L	0.530431	0.494073	0.513875	0.483462	0.522153	0.488768
ARPC1B	0.476727	0.387857	0.570264	0.586908	0.523496	0.487383
TRAV8-4	0.396079	0.34993	0.901843	0.364995	0.648961	0.357462
XRCC1	0.538832	0.410922	0.563234	0.499483	0.551033	0.455202
NBEAL1	0.558058	0.538672	0.365266	0.549033	0.461662	0.543852
FGD3	0.526821	0.504927	0.495464	0.458129	0.511142	0.481528
NUDT5	0.575324	0.571051	0.430982	0.392706	0.503153	0.481879
AL121839.2	0.540445	0.357609	0.654327	0.413356	0.597386	0.385483
CMTM7	0.445418	0.649789	0.340465	0.525581	0.392941	0.587685
PSMB10	0.38273	0.436148	0.588169	0.5525	0.485449	0.494324
PDE6D	0.47143	0.452262	0.547437	0.485697	0.509433	0.468979
POLD4	0.507348	0.60167	0.411416	0.429321	0.459382	0.515495
RNF167	0.474998	0.540033	0.546373	0.386107	0.510686	0.46307
FCMR	0.476678	0.610784	0.358723	0.499565	0.417701	0.555175
RPARP-AS1	0.597647	0.554241	0.347948	0.444625	0.472797	0.499433
THOC3	0.515747	0.470567	0.601412	0.354719	0.558579	0.412643
FKBP2	0.609352	0.340416	0.585141	0.40201	0.597246	0.371213
STX10	0.477441	0.65477	0.4192	0.374674	0.44832	0.514722
ABRACL	0.546743	0.477562	0.552868	0.34849	0.549806	0.413026
C16orf62	0.628838	0.501363	0.398371	0.394711	0.513604	0.448037
TMEM147	0.557733	0.522484	0.429674	0.411183	0.493704	0.466834
ZNF568	0.599505	0.434544	0.465182	0.414806	0.532343	0.424675
IRF3	0.436275	0.475878	0.44465	0.542397	0.440463	0.509138
AC106795.1	0.443284	0.672722	0.461322	0.315992	0.452303	0.494357
CORO1A	0.459895	0.480934	0.499829	0.449903	0.479862	0.465418
SSNA1	0.580196	0.494797	0.439212	0.369679	0.509704	0.432238
ICAM2	0.449709	0.537975	0.431986	0.462129	0.440848	0.500052
GLG1	0.442922	0.517702	0.460215	0.459481	0.451568	0.488592
ANXA1	0.648253	0.236689	0.733032	0.259603	0.690642	0.248146	yes
RBCK1	0.483292	0.548142	0.385566	0.460412	0.434429	0.504277
MACF1	0.55067	0.454041	0.446691	0.423068	0.49868	0.438554
PFN1	0.52735	0.482454	0.484908	0.378598	0.506129	0.430526
CDC25B	0.521774	0.567271	0.393036	0.39071	0.457405	0.478991
GLCE	0.392496	0.401777	0.841435	0.235455	0.616966	0.318616	yes
PSENEN	0.476491	0.38036	0.482846	0.527436	0.479669	0.453898
FLOT1	0.569406	0.420253	0.457466	0.419934	0.513436	0.420093
NEK4	0.695491	0.371414	0.39102	0.408469	0.543255	0.389942
SLC43A1	0.415804	0.526269	0.431673	0.487983	0.423739	0.507126
SIPA1	0.526911	0.483956	0.422526	0.428105	0.474718	0.45603
RNASEH2C	0.567868	0.414258	0.427334	0.447361	0.497601	0.430809
RUVBL2	0.549673	0.522639	0.3725	0.411591	0.461087	0.467115
CD53	0.487872	0.491647	0.440108	0.433613	0.46399	0.46263
TBC1D10C	0.445638	0.649595	0.387416	0.363271	0.416527	0.506433
PLCB2	0.494634	0.505568	0.485579	0.356086	0.490107	0.430827
UNC13D	0.558803	0.507799	0.413388	0.359184	0.486096	0.433492
MVB12A	0.430784	0.548366	0.402719	0.451163	0.416751	0.499765
POLD2	0.408642	0.588685	0.400586	0.431942	0.404614	0.510314
SPRYD3	0.591021	0.42693	0.452725	0.356468	0.521873	0.391699
BICRAL	0.497094	0.469012	0.438886	0.416108	0.46799	0.44256
APMAP	0.605947	0.384863	0.414787	0.412704	0.510367	0.398784
PSMB9	0.398332	0.441328	0.511101	0.462917	0.454717	0.452123
MRPL48	0.444956	0.481477	0.472457	0.406741	0.458707	0.444109
AKR1A1	0.493522	0.481952	0.424709	0.403319	0.459115	0.442635
BCS1L	0.47484	0.478833	0.432992	0.415382	0.453916	0.447107
C1orf123	0.463484	0.504313	0.399216	0.426763	0.43135	0.465538
BCAP31	0.517411	0.336637	0.540802	0.398055	0.529107	0.367346
RAB29	0.555532	0.493787	0.408436	0.331588	0.481984	0.412687
ITGAL	0.527469	0.407857	0.467603	0.383622	0.497536	0.395739
C17orf62	0.358614	0.468658	0.436248	0.518436	0.397431	0.493547
NOL4L	0.490408	0.519984	0.417057	0.34419	0.453733	0.432087
RAB24	0.423101	0.415056	0.484055	0.449318	0.453578	0.432187
CD320	0.292864	0.379261	0.595571	0.48428	0.444218	0.43177
MAVS	0.485537	0.472776	0.405948	0.385479	0.445742	0.429128
AC046185.3	0.402958	0.553722	0.297091	0.489281	0.350024	0.521502
ANAPC16	0.507479	0.397515	0.435344	0.399951	0.471412	0.398733
UBE2L6	0.392944	0.532216	0.425739	0.386113	0.409342	0.459165
PDIA4	0.516956	0.383903	0.465909	0.36608	0.491433	0.374991
ACSL5	0.401411	0.383669	0.50381	0.441017	0.45261	0.412343
INPP4A	0.369021	0.489355	0.321088	0.535973	0.345054	0.512664
FCRL3	0.307633	0.739592	0.202494	0.46237	0.255063	0.600981	yes
EIF2B3	0.406808	0.451863	0.352233	0.496733	0.379521	0.474298
GYS1	0.47601	0.418659	0.457315	0.352462	0.466663	0.385561
MUS81	0.472832	0.444485	0.403827	0.372756	0.43833	0.408621
TFB1M	0.442951	0.614791	0.310647	0.321661	0.376799	0.468226
ABCF2	0.468789	0.417252	0.371345	0.431816	0.420067	0.424534
TRAV13-1	0.435527	0.438823	0.379513	0.433762	0.40752	0.436292
NOSIP	0.461797	0.464762	0.388721	0.372175	0.425259	0.418468	yes
RIPK3	0.421236	0.371972	0.54249	0.349703	0.481863	0.360838
PRMT1	0.460423	0.341273	0.395464	0.487509	0.427944	0.414391
SAE1	0.558038	0.366118	0.470729	0.288384	0.514383	0.327251
FBXW5	0.436869	0.422813	0.47272	0.348296	0.454795	0.385554
SCML4	0.407371	0.532653	0.414804	0.324164	0.411087	0.428409	yes
SSBP3	0.340306	0.382005	0.553193	0.403274	0.446749	0.392639
SLFN12L	0.574197	0.363893	0.463386	0.271071	0.518791	0.317482
TMEM116	0.36414	0.473272	0.512371	0.31974	0.438255	0.396506
DECR1	0.541819	0.490435	0.34642	0.287522	0.44412	0.388979
HERC4	0.437718	0.471215	0.423611	0.33317	0.430665	0.402192
STK25	0.517055	0.474247	0.314558	0.345388	0.415806	0.409818
N6AMT1	0.416071	0.633114	0.19667	0.403653	0.30637	0.518383
ATF7	0.414073	0.427613	0.455418	0.341636	0.434745	0.384625
SAMHD1	0.515834	0.415038	0.425677	0.280411	0.470756	0.347724
MRPL24	0.397905	0.479473	0.355974	0.396961	0.37694	0.438217
TRAV29DV5	0.389543	0.31117	0.46467	0.464205	0.427106	0.387688
TRG-AS1	0.547753	0.399208	0.424861	0.254216	0.486307	0.326712
TRAV38-2DV8	0.421183	0.519323	0.390784	0.293259	0.405983	0.406291
SHISA5	0.405256	0.40898	0.437145	0.372302	0.4212	0.390641
TRAC	0.41961	0.362974	0.439862	0.399752	0.429736	0.381363
RER1	0.406714	0.450678	0.422562	0.341328	0.414638	0.396003
HIKESHI	0.402094	0.43442	0.539117	0.245469	0.470605	0.339944
POLR2E	0.457618	0.389839	0.390497	0.379048	0.424057	0.384444
ARL2	0.433789	0.357775	0.507034	0.316621	0.470412	0.337198
SHQ1	0.501586	0.489767	0.350659	0.272372	0.426123	0.38107
NME3	0.381152	0.398729	0.384897	0.449506	0.383025	0.424117
TMEM14C	0.420528	0.374824	0.474653	0.342933	0.44759	0.358879
RBM14	0.565359	0.443478	0.306904	0.29468	0.436131	0.369079
KRCC1	0.432337	0.4107	0.423962	0.33352	0.428149	0.37211
SLC38A10	0.460607	0.397644	0.360007	0.381098	0.410307	0.389371
ACYP1	0.507085	0.403039	0.367601	0.318165	0.437343	0.360602
ACTB	0.486449	0.438297	0.405325	0.261889	0.445887	0.350093
C14orf159	0.389372	0.480563	0.326203	0.387883	0.357788	0.434223
AP1G2	0.418698	0.40773	0.401264	0.353365	0.409981	0.380547
SNAI3	0.772875	0.32569	0.248069	0.227866	0.510472	0.276778
M6PR	0.451185	0.33837	0.405575	0.376791	0.42838	0.35758
TMEM254	0.491088	0.324365	0.478054	0.272469	0.484571	0.298417
FERMT3	0.437517	0.36122	0.418091	0.344921	0.427804	0.353071
IL2RG	0.426051	0.311512	0.45089	0.363767	0.43847	0.337639
ALAD	0.43412	0.506417	0.291649	0.314918	0.362885	0.410668
GRK6	0.361995	0.395678	0.367012	0.418307	0.364504	0.406992
NAGA	0.383509	0.357391	0.537837	0.26032	0.460673	0.308856
TMEM230	0.469056	0.392056	0.360163	0.313646	0.414609	0.352851
DDX58	0.390703	0.482334	0.260936	0.398057	0.325819	0.440195
WDR46	0.489115	0.365316	0.32003	0.357328	0.404573	0.361322
TBCE	0.533878	0.48403	0.278936	0.227292	0.406407	0.355661
PPP1CA	0.406784	0.361895	0.454797	0.300435	0.430791	0.331165
C22orf46	0.593503	0.381288	0.289628	0.258001	0.441566	0.319644
RGL2	0.506843	0.358815	0.279079	0.377554	0.392961	0.368185
PMVK	0.383079	0.363769	0.468098	0.306179	0.425588	0.334974
OSTF1	0.440312	0.304871	0.460522	0.313654	0.450417	0.309263
ISYNA1	0.319758	0.450634	0.27484	0.472289	0.297299	0.461462
CCDC65	0.323328	0.373524	0.355298	0.463513	0.339313	0.418519
PPP3CB-AS1	0.484434	0.29674	0.438239	0.293881	0.461336	0.295311
GALK2	0.409986	0.487314	0.361021	0.252736	0.385503	0.370025
CD52	0.423163	0.320663	0.461808	0.299308	0.442485	0.309985
CSTB	0.309591	0.354035	0.474212	0.366768	0.391902	0.360402
TET1	0.423652	0.703406	0.189523	0.178165	0.306588	0.440785
TRPV2	0.360292	0.390596	0.425102	0.318468	0.392697	0.354532
TRMT1L	0.631625	0.345167	0.347512	0.160417	0.489569	0.252792
ABCA7	0.401361	0.402122	0.389421	0.291655	0.395391	0.346889
PTPN6	0.348438	0.494342	0.310304	0.331421	0.329371	0.412881
IKBKE	0.400564	0.43714	0.284016	0.355045	0.34229	0.396092
PSMB8-AS1	0.414245	0.448636	0.348155	0.25196	0.3812	0.350298
CEP78	0.427481	0.461313	0.324914	0.233481	0.376198	0.347397	yes
CD27	0.34652	0.451677	0.384345	0.264625	0.365433	0.358151
AAAS	0.496238	0.374439	0.281045	0.291608	0.388641	0.333023
ECHS1	0.360359	0.413508	0.367762	0.301508	0.36406	0.357508
PIEZO1	0.555408	0.26252	0.347893	0.272394	0.451651	0.267457
TBCK	0.40186	0.435658	0.335604	0.264999	0.368732	0.350328
CAPN1	0.421661	0.38205	0.337169	0.297036	0.379415	0.339543
PRDX2	0.392643	0.317013	0.416647	0.306991	0.404645	0.312002
CD300A	0.340548	0.166545	0.670861	0.254326	0.505704	0.210435	yes
HMG20B	0.424067	0.344553	0.36011	0.299896	0.392088	0.322224
STAT1	0.278812	0.378977	0.362407	0.406422	0.320609	0.3927
1-Sep	0.354479	0.301903	0.383679	0.373416	0.369079	0.337659
ASB13	0.248644	0.608768	0.260553	0.279115	0.254598	0.443941
CCDC107	0.413622	0.254571	0.485656	0.236283	0.449639	0.245427
PSTPIP1	0.348885	0.369722	0.317271	0.34858	0.333078	0.359151
RPUSD3	0.346709	0.336626	0.33714	0.363874	0.341924	0.35025
MFSD1	0.3536	0.42426	0.349374	0.256285	0.351487	0.340273
APOBEC3F	0.400479	0.372234	0.310524	0.298554	0.355502	0.335394
FLI1	0.42712	0.409799	0.299443	0.245075	0.363281	0.327437
AKR7A2	0.363424	0.400662	0.322978	0.28667	0.343201	0.343666
ATG9B	0.285879	0.46435	0.278943	0.344464	0.282411	0.404407
CASP1	0.345553	0.35349	0.403555	0.267366	0.374554	0.310428
ATG16L2	0.40161	0.362841	0.375782	0.229234	0.388696	0.296038
SIRPG	0.470525	0.368794	0.323221	0.205586	0.396873	0.28719
UQCC2	0.339573	0.32078	0.417204	0.289516	0.378389	0.305148
TMEM63A	0.35474	0.404323	0.298406	0.309535	0.326573	0.356929
RINL	0.441531	0.367715	0.328497	0.224102	0.385014	0.295909
SAMD3	0.637227	0.315968	0.222052	0.182545	0.429639	0.249257
UNC45A	0.405502	0.324642	0.339726	0.285467	0.372614	0.305055
FAM111A	0.400363	0.426464	0.298927	0.228549	0.349645	0.327506
RAC2	0.332809	0.391094	0.316642	0.313212	0.324725	0.352153
DPAGT1	0.453498	0.312863	0.346614	0.233526	0.400056	0.273194
KCTD7	0.417592	0.417683	0.320705	0.18857	0.369149	0.303126
RNF214	0.250438	0.439082	0.309484	0.345427	0.279961	0.392254
VKORC1	0.455942	0.328268	0.262407	0.294162	0.359174	0.311215
MAST3	0.273009	0.381354	0.298649	0.3752	0.285829	0.378277
C21orf59	0.433657	0.343045	0.276138	0.270605	0.354897	0.306825
MED11	0.438802	0.306491	0.305032	0.268983	0.371917	0.287737
OAS2	0.356003	0.42197	0.277689	0.25988	0.316846	0.340925
OGDH	0.316769	0.334249	0.406302	0.255245	0.361535	0.294747	yes
MKS1	0.332165	0.300065	0.413246	0.258627	0.372705	0.279346
BANF1	0.42539	0.340257	0.260815	0.275288	0.343103	0.307772
HIBCH	0.445184	0.372955	0.249094	0.229384	0.347139	0.30117
GIMAP2	0.404267	0.362769	0.253479	0.265175	0.328873	0.313972
PRR5	0.280534	0.405697	0.310858	0.279676	0.295696	0.342687
TALDO1	0.309208	0.370312	0.35723	0.231193	0.333219	0.300752
PRPSAP1	0.411718	0.306672	0.339516	0.207805	0.375617	0.257239
RPS6KA1	0.312771	0.357949	0.31162	0.278247	0.312196	0.318098
UCP2	0.351488	0.355851	0.292913	0.245088	0.322201	0.300469
AP000977.1	0.286731	0.528829	0.184904	0.240213	0.235817	0.384521
CDK2AP2	0.456283	0.284658	0.308493	0.190069	0.382388	0.237363
PIGK	0.365002	0.295122	0.302652	0.276322	0.333827	0.285722
KYAT1	0.370448	0.289306	0.303741	0.272862	0.337095	0.281084
SLC25A11	0.328156	0.415744	0.289385	0.202799	0.308771	0.309272
AC009133.3	0.384198	0.254968	0.193822	0.392732	0.28901	0.32385
SMARCAL1	0.439398	0.387296	0.21736	0.175719	0.328379	0.281508
IL6R	0.305919	0.329743	0.350172	0.229958	0.328045	0.279851
ANTXR2	0.365455	0.208141	0.452288	0.188796	0.408871	0.198468
TMEM107	0.391241	0.2633	0.355612	0.202653	0.373427	0.232977
PRF1	0.421525	0.172326	0.377725	0.237214	0.399625	0.20477
SMIM14	0.483901	0.308941	0.264253	0.145299	0.374077	0.22712
TTLL1	0.417562	0.232052	0.444922	0.101588	0.431242	0.16682
GSDMD	0.33353	0.258717	0.327303	0.262331	0.330416	0.260524
CCDC167	0.272284	0.295844	0.398996	0.209058	0.33564	0.252451
ATP2B4	0.251134	0.253447	0.383748	0.287482	0.317441	0.270465
ASXL2	0.365959	0.327891	0.258897	0.201077	0.312428	0.264484
WBP1L	0.326143	0.374128	0.267613	0.179992	0.296878	0.27706
CARD8	0.28878	0.348788	0.254512	0.254495	0.271646	0.301641
AC027097.1	0.367479	0.292858	0.175135	0.288417	0.271307	0.290637
ZNF692	0.31099	0.30984	0.276234	0.219571	0.293612	0.264706
INPP4B	0.375199	0.188127	0.383899	0.157164	0.379549	0.172646
LARS	0.330047	0.299543	0.256974	0.217214	0.29351	0.258378
SYTL1	0.34086	0.269499	0.234911	0.255979	0.287885	0.262739
C19orf25	0.340317	0.314025	0.217247	0.227092	0.278782	0.270559
BTN3A3	0.286975	0.378078	0.233094	0.199813	0.260034	0.288945
RALB	0.381306	0.277194	0.318341	0.120831	0.349823	0.199013
LDAH	0.313922	0.360635	0.227431	0.163784	0.270677	0.26221
LINC02273	0.31027	0.328886	0.2369	0.177558	0.273585	0.253222
TPST2	0.271932	0.288271	0.266171	0.218146	0.269052	0.253208
TRIM69	0.275986	0.237529	0.262094	0.268676	0.26904	0.253102
ARFRP1	0.26982	0.209435	0.251276	0.279415	0.260548	0.244425
RGS19	0.293815	0.356187	0.215953	0.131805	0.254884	0.243996
AL662795.2	0.338611	0.370611	0.109841	0.163443	0.224226	0.267027
HSD17B4	0.254289	0.25748	0.236016	0.23385	0.245152	0.245665
GLIPR2	0.278085	0.181743	0.354846	0.162653	0.316465	0.172198
CRELD1	0.252656	0.304927	0.221226	0.19353	0.236941	0.249229
SLAMF6	0.282984	0.260988	0.247258	0.158999	0.265121	0.209993
OGG1	0.32557	0.279254	0.217312	0.118429	0.271441	0.198841
RASSF7	0.320261	0.219393	0.211312	0.18522	0.265787	0.202307
JAML	0.205496	0.273105	0.222342	0.22802	0.213919	0.250562
POP5	0.209831	0.26598	0.248731	0.193463	0.229281	0.229722
NHSL2	0.26094	0.149281	0.423466	0.0841928	0.342203	0.116737
FBLN5	0.352748	0.265802	0.161999	0.135844	0.257374	0.200823
ATG4C	0.345593	0.305719	0.109141	0.153735	0.227367	0.229727
SAMD9L	0.226333	0.298326	0.180318	0.190663	0.203326	0.244495
INTS7	0.24884	0.296062	0.25247	0.0891177	0.250655	0.19259
KCNQ1OT1	0.31463	0.241561	0.193033	0.117468	0.253831	0.179515
DNASE1	0.198412	0.304544	0.147364	0.197181	0.172888	0.250863
ANXA4	0.325296	0.216083	0.184595	0.110417	0.254946	0.16325
LINC00861	0.259926	0.386499	0.0725166	0.113347	0.166221	0.249923
NTHL1	0.251035	0.34883	0.127088	0.0959826	0.189061	0.222406
ST6GAL1	0.287296	0.250898	0.134044	0.143359	0.21067	0.197129
PYCARD	0.197746	0.174443	0.233135	0.207507	0.215441	0.190975
ANXA6	0.203631	0.206669	0.241275	0.138708	0.222453	0.172688
BTN3A2	0.244596	0.267118	0.123075	0.152587	0.183836	0.209852
AC139720.1	0.229944	0.161261	0.229189	0.163902	0.229566	0.162581
LAIR1	0.223665	0.250185	0.14824	0.156412	0.185952	0.203299
MINDY1	0.237675	0.190156	0.219773	0.108962	0.228724	0.149559
PTGER2	0.423982	0.0591864	0.170703	0.0960628	0.297342	0.0776246
AGTRAP	0.180377	0.217972	0.193339	0.153241	0.186858	0.185607
OAS1	0.155491	0.24018	0.140165	0.160329	0.147828	0.200254	yes
RNASEH2A	0.138542	0.247618	0.125555	0.0730053	0.132049	0.160312
PI16	0.0896698	0.0963411	0.161751	0.126773	0.125711	0.111557	yes
